# MerTK mediates the immunologically silent uptake of alpha-synuclein fibrils by human microglia

**DOI:** 10.1101/2023.03.04.531108

**Authors:** Marie-France Dorion, Konstantin Senkevich, Moein Yaqubi, Nicholas W. Kieran, Carol X.-Q. Chen, Adam MacDonald, Wen Luo, Amber Wallis, Irina Shlaifer, Jeffery A. Hall, Roy W. R. Dudley, Ian A. Glass, Birth Defects Research Laboratory, Jo Anne Stratton, Edward Fon, Tim Bartels, Jack P. Antel, Ziv Gan-or, Thomas M. Durcan, Luke M. Healy

## Abstract

MerTK is a receptor tyrosine kinase that mediates the immunologically silent phagocytic uptake of diverse types of cellular debris. Highly expressed on the surface of microglial cell, MerTK is of importance in brain development, homeostasis, plasticity, and disease. Yet, involvement of this receptor in the clearance of protein aggregates that accumulate with aging and in neurodegenerative diseases has yet to be defined. The current study explored the function of MerTK in the microglial uptake of alpha-synuclein fibrils which play a causative role in the pathobiology of synucleinopathies.

Using human primary and induced pluripotent stem cell-derived microglia, the MerTK- dependence of alpha-synuclein fibril internalization was investigated *in vitro*. Relevance of this pathway to synucleinopathies was assessed by analyzing MerTK expression in patient-derived cells and tissues.

Pharmacological inhibition of MerTK and siRNA-mediated *MERTK* knockdown both caused a decreased rate of alpha-synuclein fibril internalization by human microglia. Consistent with the immunologically silent nature of MerTK-mediated phagocytosis, alpha-synuclein fibril internalization did not induce secretion of pro-inflammatory cytokines from microglia. In addition, burden analysis in two independent patient cohorts revealed a significant association between rare functionally deleterious *MERTK* variants and Parkinson’s disease in one of the cohorts (*p* = 0.002). Accordingly, *MERTK* expression was significantly upregulated in nigral microglia from Parkinson’s disease/Lewy body dementia patients compared to those from non-neurological control donors in a single-nuclei RNA-sequencing dataset (*p* = 5.08*×*10^-21^), and MerTK protein expression positively correlated with alpha-synuclein level in human cortex lysates (*p* = 0.0029).

Taken together, our findings define a novel role for MerTK in mediating the uptake of alpha-synuclein aggregates by human microglia, with possible involvement in limiting alpha-synuclein spread in synucleinopathies such as Parkinson’s disease.
