## Supplementary Table 2 for "MerTK mediates the immunologically silent uptake of alpha-synuclein fibrils by human microglia"

### Sheet: Sheet1
Patient Numbers	NPID	TYPE	PathDx	AD subtype	LBD type	CDLB	Braak NFT	Thal amyloid	MF SP	MF NFT	MF LB	Cing LB	MF Amyloid	MF Tau	Cing Synuclein	CWOW Category	Brain wt	ClinicalDx	FHx	Duration	Sex	Age	Race	PMI
59	NA17-107	LBD	DLBD/PA		DLBD	high	3	3	45	0	10	20	2	0	4	A2, T0, S4	1160	PDD	Yes	17	M	58	Caucasian	7
167	NA17-311	LBD	DLBD/PA		DLBD	high	3	2	50	0	10	15	3	0	3	A3, T0, S3	1000	PDD	No	22	F	90	Caucasian	18
320	NA17-406	LBD	DLBD/PA/DBS	Typical	DLBD	high	4	3	45	0	6	8	2	0	2	A2, T0, S2	1300	PDD (s/p DBS)	Yes	16	M	66	Caucasian
361	NA15-269	LBD	DLBD/PA		DLBD	high	1	3	50	0	6	7	3	0	2	A3, T0, S2	1080	PD	No		F	79	Caucasian
394	NA12-145	LBD	DLBD/PA		DLBD	high	3	5	50	0	5	6	3	0	2	A3, T0, S2	1380	DLB	No		M	86	Caucasian	12
455	5282	CONTROL	Normal		no LBs		0	0	0	0	0		0	0		A0, T0, S0	1370	NCI	No		M	69	Caucasian	16
456	NA16-182	CONTROL	Normal		no LBs		0	0	0	0	0		0	0		A0, T0, S0	860	NCI (CVA)	No		F	94	Caucasian
459	NA13-252	CONTROL	Normal/Fahr		no LBs		0	0	0	0	0		0	0		A0, T0, S0	889	NCI	No		F	85	Caucasian
471	NA15-333	CONTROL	PART/metabolic		no LBs		1	0	0	0	0		0	0		A0, T0, S0	1060	NCI	No		F	74	Caucasian	5
485	NA15-305	CONTROL	PART/acute MI's		no LBs		2	0	0	0	0		0	0		A0, T0, S0	1000	MSA	No		M	77	Caucasian
