## Supplementary Table 3 for "MerTK mediates the immunologically silent uptake of alpha-synuclein fibrils by human microglia"

### Sheet: Supplementary Table 2
	p_val	avg_log2FC (CTL vs PD+LBD)	pct.1	pct.2	p_val_adj
KAZN	0	0.545236	0.43	0.202	0
NRXN1	0	0.597207	0.502	0.275	0
LRRTM4	0	0.706523	0.398	0.163	0
SH3RF3	0	0.546458	0.923	0.785	0
TMEM163	0	1.26322	0.513	0.242	0
LRP1B	0	0.596638	0.69	0.453	0
ITGA9	0	0.61467	0.479	0.262	0
ERC2	0	0.719717	0.457	0.222	0
CADPS	0	0.568654	0.327	0.128	0
ROBO2	0	0.882699	0.573	0.274	0
LSAMP	0	0.914214	0.815	0.536	0
FGF12	0	0.63915	0.37	0.145	0
KCNIP4	0	0.648075	0.592	0.326	0
ANK2	0	0.647727	0.644	0.382	0
ARHGAP26	0	0.439342	0.981	0.928	0
PPP2R2B	0	0.792571	0.616	0.349	0
FKBP5	0	-0.520867	0.933	0.961	0
CNTNAP2	0	0.775057	0.711	0.429	0
XIST	0	0.748477	0.838	0.437	0
CSMD1	0	0.703165	0.505	0.236	0
CCDC26	0	1.3739	0.448	0.117	0
KCNQ3	0	0.496733	0.929	0.746	0
NRG3	0	0.623134	0.571	0.337	0
SYT1	0	0.765723	0.477	0.205	0
FAM155A	0	0.707156	0.514	0.255	0
NRXN3	0	0.732981	0.667	0.39	0
MEG3	0	0.783721	0.487	0.208	0
IL21R	0	0.488284	0.193	0.041	0
PRKCA	0	0.668152	0.801	0.61	0
HAMP	0	1.0496	0.431	0.213	0
LINC00278	0	-1.00972	0.059	0.29	0
USP9Y	0	-0.677034	0.044	0.222	0
UTY	0	-0.95916	0.076	0.339	0
NLGN4Y	0	-0.747195	0.056	0.235	0
MT-ND3	0	-0.970647	0.909	0.925	0
PFKFB3	9.39e-308	0.615327	0.63	0.427	3.62e-303
CADM2	6.22e-303	0.520072	0.773	0.58	2.4e-298
PRKG1	3.29e-302	0.528959	0.296	0.111	1.27e-297
KCNJ6	1.67e-301	0.475213	0.216	0.056	6.45e-297
PDE4D	5.86e-300	0.421648	0.637	0.392	2.26e-295
SERPINE1	1.43e-299	-0.853127	0.144	0.324	5.54e-295
DIRC3	2.44e-299	-1.30755	0.161	0.331	9.41e-295
KLHL1	2.47e-296	0.472233	0.235	0.069	9.53e-292
DPP6	1.43e-294	0.565973	0.438	0.23	5.54e-290
NRG1	9.69e-290	0.705805	0.31	0.127	3.74e-285
DCC	1.51e-286	0.492196	0.313	0.126	5.82e-282
IL4R	2.4e-284	0.512588	0.555	0.35	9.27e-280
HIVEP3	3.48e-283	0.510088	0.79	0.595	1.34e-278
MS4A4E	2.77e-277	0.52863	0.194	0.049	1.07e-272
BIN1	1.26e-276	0.600582	0.623	0.431	4.87e-272
AC016683.6	6.07e-272	-0.438925	0.116	0.284	2.34e-267
ERBB4	5.32e-268	0.468514	0.485	0.279	2.05e-263
PCDH15	1e-266	0.451052	0.253	0.09	3.88e-262
ADARB2	2.96e-265	0.433308	0.309	0.131	1.14e-260
CTNNA2	6e-265	0.493457	0.385	0.195	2.32e-260
LINC00632	7.78e-265	0.446736	0.256	0.093	3e-260
ANKS1B	2.15e-264	0.488411	0.459	0.259	8.31e-260
ANK3	5.89e-264	0.467956	0.452	0.25	2.27e-259
NUPR1	5.81e-263	-1.21777	0.175	0.338	2.24e-258
IL1RAPL1	7.99e-263	0.485792	0.689	0.506	3.08e-258
PTPRE	1.09e-262	0.471446	0.85	0.688	4.19e-258
SLC2A3	1.39e-261	0.988428	0.394	0.212	5.38e-257
TBC1D14	6.34e-261	0.549571	0.676	0.505	2.45e-256
RPS4Y1	1.45e-260	-0.341862	0.024	0.131	5.58e-256
CXCR4	6.01e-260	-0.669242	0.121	0.277	2.32e-255
IL17RA	3.99e-259	0.488083	0.74	0.566	1.54e-254
GPC5	1.01e-258	0.518471	0.379	0.192	3.92e-254
SGCD	5.34e-256	0.435698	0.252	0.092	2.06e-251
NHSL1	1.77e-255	-0.788521	0.642	0.746	6.85e-251
NLGN1	3.68e-253	0.504952	0.461	0.265	1.42e-248
TTTY14	5.66e-253	-0.604525	0.051	0.178	2.19e-248
RASSF4	5.49e-249	0.486145	0.696	0.52	2.12e-244
LMCD1-AS1	6.63e-249	0.515387	0.283	0.117	2.56e-244
RIMS2	1.3e-244	0.512776	0.277	0.114	5.03e-240
DDX3Y	1.1e-241	-0.314726	0.021	0.119	4.23e-237
DENND3	1.17e-241	0.411183	0.856	0.695	4.52e-237
DAB1	2.13e-240	0.480772	0.44	0.243	8.22e-236
RBFOX1	1.15e-237	0.52475	0.347	0.172	4.45e-233
TXNIP	2.99e-237	-0.63497	0.59	0.693	1.15e-232
CYP27A1	2.42e-231	-0.791241	0.272	0.426	9.33e-227
PCDH9	1.86e-229	0.443472	0.826	0.688	7.16e-225
PTPRD	4.67e-228	0.432933	0.557	0.364	1.8e-223
PLCB1	1.29e-225	0.40792	0.276	0.119	4.98e-221
FAM129A	1.54e-225	0.523391	0.507	0.317	5.93e-221
TTC7A	4.47e-224	0.502584	0.774	0.631	1.72e-219
SLC11A1	3.09e-223	0.491064	0.698	0.534	1.19e-218
RGS6	1.04e-219	0.44285	0.292	0.133	4e-215
LRRK2	1.37e-219	-0.603678	0.54	0.659	5.29e-215
ACER3	4.94e-219	0.431588	0.704	0.535	1.91e-214
MALAT1	1.48e-218	0.375811	1	1	5.73e-214
MAGI2	3.11e-216	0.420305	0.628	0.448	1.2e-211
CD74	1.7e-215	0.43316	0.929	0.849	6.57e-211
DPP10	1.78e-214	0.396007	0.352	0.181	6.88e-210
CTNND2	1.34e-211	0.418342	0.44	0.263	5.18e-207
FCGR1A	6.29e-208	0.440573	0.342	0.18	2.43e-203
ABCA1	2.25e-206	-0.520946	0.405	0.554	8.68e-202
ANKS1A	5.3e-206	0.390421	0.82	0.693	2.05e-201
PPFIA2	5.47e-205	0.375279	0.248	0.104	2.11e-200
CHST11	5.43e-204	0.285948	0.986	0.955	2.1e-199
LGALS3	2.3e-202	-0.849871	0.069	0.184	8.87e-198
SCFD2	3.34e-200	0.398102	0.55	0.362	1.29e-195
RNF220	1.32e-199	0.439449	0.585	0.422	5.09e-195
UNC13C	4.88e-195	0.327802	0.132	0.03	1.88e-190
NKAIN2	5.73e-195	0.363833	0.441	0.266	2.21e-190
DMD	7.36e-195	0.398777	0.369	0.204	2.84e-190
CCND3	3.24e-194	-0.423606	0.68	0.78	1.25e-189
CSF2RA	1.12e-192	0.383758	0.75	0.6	4.34e-188
CSMD3	2.47e-191	0.407172	0.257	0.116	9.54e-187
GRIK2	3.21e-190	0.44898	0.271	0.127	1.24e-185
PTPRZ1	1.07e-189	0.340931	0.271	0.127	4.13e-185
UNC5C	3.62e-189	0.293751	0.378	0.211	1.4e-184
RALYL	8.92e-189	0.410471	0.327	0.169	3.44e-184
IQGAP2	4.65e-188	-0.568109	0.228	0.379	1.8e-183
DPH6	4.9e-187	0.394199	0.34	0.181	1.89e-182
PDE3B	7.94e-187	-0.521267	0.685	0.771	3.06e-182
CX3CR1	1.87e-186	0.447873	0.628	0.452	7.23e-182
C10orf11	3.84e-186	0.258573	0.992	0.955	1.48e-181
CLSTN2	1.76e-184	0.343159	0.159	0.049	6.81e-180
SPATA6	1.25e-182	0.420201	0.554	0.385	4.83e-178
TTLL7	6.75e-182	0.378587	0.392	0.232	2.61e-177
DLG2	4.61e-181	0.286578	0.748	0.569	1.78e-176
GPNMB	6.38e-181	-1.28248	0.25	0.381	2.46e-176
NCK2	6.93e-181	0.420648	0.816	0.69	2.67e-176
PALD1	7.68e-181	0.336687	0.888	0.767	2.97e-176
LPHN3	1.17e-179	0.390907	0.438	0.273	4.5e-175
GRIK1	1.72e-179	0.37699	0.297	0.151	6.63e-175
KCNMA1	1.25e-178	-0.522347	0.888	0.933	4.82e-174
DCLK1	5.57e-178	0.328042	0.195	0.075	2.15e-173
TFEC	6.34e-178	-0.463319	0.612	0.7	2.45e-173
SRGAP3	1.18e-176	0.37855	0.714	0.547	4.56e-172
FGF14	1.12e-175	0.433912	0.283	0.142	4.32e-171
LAP3	4.1e-173	0.425681	0.438	0.282	1.58e-168
NEGR1	4.71e-173	0.381661	0.301	0.156	1.82e-168
ARL17B	1.54e-171	0.386688	0.285	0.145	5.95e-167
GPC6	3.81e-170	0.373542	0.223	0.097	1.47e-165
CHI3L1	4.64e-170	-0.396251	0.118	0.243	1.79e-165
ARHGAP4	7.15e-170	0.335909	0.364	0.213	2.76e-165
BICD1	1.95e-169	0.337884	0.548	0.375	7.51e-165
EMID1	9.5e-169	0.275333	0.156	0.05	3.67e-164
SYNDIG1	1.36e-167	0.402384	0.828	0.714	5.25e-163
MT-ND4	2.03e-166	-0.828848	0.916	0.893	7.85e-162
SNTG1	6.45e-165	0.334025	0.252	0.119	2.49e-160
KCNIP1	6.89e-164	0.343793	0.797	0.618	2.66e-159
ETV6	1.31e-163	0.294208	0.95	0.877	5.05e-159
MOG	8.9e-163	0.323437	0.29	0.151	3.43e-158
ZFP36L1	1.87e-162	0.357838	0.786	0.668	7.22e-158
RGS7	1.42e-161	0.310919	0.225	0.101	5.5e-157
MT-ND2	7.74e-161	-0.631673	0.723	0.765	2.99e-156
SLCO2B1	9.34e-161	0.318069	0.916	0.821	3.61e-156
GAREM	1e-160	0.340821	0.607	0.441	3.86e-156
RIMS1	7.14e-160	0.328251	0.198	0.082	2.75e-155
PTPN2	8.32e-160	0.408796	0.661	0.52	3.21e-155
TRPM3	1.08e-159	0.329097	0.377	0.225	4.17e-155
AKAP6	1.51e-159	0.321941	0.335	0.189	5.84e-155
FOXP2	2.87e-159	-0.542887	0.641	0.729	1.11e-154
KCND2	2.91e-158	0.394217	0.272	0.14	1.12e-153
SRRM3	4.82e-158	0.301114	0.147	0.048	1.86e-153
VIM	1.74e-157	-0.69708	0.148	0.269	6.73e-153
LRRC7	2.87e-157	0.326219	0.227	0.105	1.11e-152
FAM168A	3.48e-157	0.331977	0.746	0.602	1.34e-152
IGSF21	1.37e-155	0.392906	0.72	0.566	5.29e-151
POU2F2	8.46e-155	0.336623	0.688	0.532	3.27e-150
CCSER1	1.42e-154	0.35126	0.246	0.12	5.47e-150
2023-03-01	5.25e-154	0.293778	0.895	0.792	2.03e-149
S100A8	1.87e-153	0.41835	0.136	0.044	7.23e-149
RP11-13N12.1	1.95e-153	-0.691335	0.037	0.12	7.52e-149
PVT1	2.53e-153	0.385685	0.271	0.141	9.77e-149
JAK3	3.68e-153	0.342109	0.347	0.204	1.42e-148
SH2D4A	6.01e-152	-0.326633	0.066	0.164	2.32e-147
PDE1A	8.22e-151	0.276537	0.142	0.047	3.17e-146
SRGN	8.41e-151	0.700493	0.688	0.583	3.24e-146
FGD2	1.45e-150	0.332928	0.734	0.589	5.61e-146
PHYKPL	2.14e-149	0.351471	0.57	0.423	8.24e-145
TMEM178B	9.12e-149	0.339805	0.221	0.102	3.52e-144
AHNAK	1.07e-148	-0.490829	0.087	0.189	4.13e-144
SLC2A5	1.51e-148	0.397746	0.652	0.493	5.81e-144
DOK6	2.09e-148	0.308072	0.166	0.064	8.08e-144
SH3TC1	5.52e-148	0.337321	0.532	0.381	2.13e-143
PEG10	5.65e-148	0.261561	0.171	0.065	2.18e-143
LIMK2	9.46e-148	0.390858	0.348	0.209	3.65e-143
PADI2	1.07e-147	0.494712	0.73	0.585	4.15e-143
SNHG14	1.22e-147	0.442162	0.734	0.591	4.72e-143
CALN1	1.36e-147	0.306388	0.236	0.115	5.25e-143
CNTN4	1.06e-146	0.307031	0.204	0.09	4.11e-142
FRMD5	1.17e-146	0.346926	0.462	0.315	4.51e-142
KIRREL3	3.01e-145	0.385043	0.34	0.203	1.16e-140
TMEM106A	6.92e-145	0.327686	0.36	0.219	2.67e-140
GABRB1	3.63e-144	0.308601	0.168	0.067	1.4e-139
AFF3	1.52e-143	0.302618	0.19	0.082	5.87e-139
BLNK	3.35e-143	0.30294	0.811	0.678	1.29e-138
FCGR1B	5.29e-143	0.299338	0.245	0.124	2.04e-138
SPARCL1	5.65e-143	0.293639	0.286	0.155	2.18e-138
TSIX	5.95e-142	0.266307	0.185	0.077	2.3e-137
STXBP5L	2.27e-141	0.334297	0.165	0.066	8.75e-137
MAPT	4.54e-141	0.303446	0.295	0.165	1.75e-136
CCNG2	1.13e-138	-0.509647	0.152	0.264	4.35e-134
ENOX1	4.34e-138	0.295848	0.27	0.147	1.68e-133
CMIP	5.1e-138	0.281519	0.897	0.798	1.97e-133
LILRB4	1.23e-137	0.309823	0.46	0.313	4.76e-133
DYNC1I1	1.01e-136	0.32892	0.223	0.11	3.92e-132
HECW1	1.14e-136	0.25309	0.135	0.046	4.39e-132
BCL6	1.38e-136	0.424153	0.35	0.22	5.33e-132
SLC44A5	4.19e-136	0.269378	0.132	0.044	1.62e-131
ATP8A2	4.21e-136	0.328874	0.21	0.099	1.62e-131
ALPK1	5.1e-136	0.300417	0.698	0.55	1.97e-131
CXADR	1.16e-135	0.342747	0.365	0.227	4.48e-131
NAV2	1.23e-135	0.406127	0.453	0.303	4.73e-131
HRH2	1.43e-135	0.284347	0.21	0.101	5.53e-131
IPCEF1	1.72e-135	0.283269	0.797	0.635	6.63e-131
PPA1	3.72e-135	0.383993	0.371	0.239	1.44e-130
CNTNAP5	7.66e-135	0.33711	0.216	0.105	2.96e-130
KCNE1	8.92e-135	-0.457017	0.031	0.103	3.44e-130
NTM	2.25e-134	0.290173	0.424	0.279	8.68e-130
MAP2	2.73e-134	0.352075	0.308	0.178	1.05e-129
DLGAP1	5.83e-134	0.344449	0.327	0.196	2.25e-129
RP11-440L14.1	7.69e-133	0.327433	0.431	0.289	2.97e-128
CACNA1B	1.33e-132	0.27105	0.162	0.066	5.15e-128
SLC7A5	1.43e-132	0.672987	0.298	0.178	5.5e-128
NDUFV1	2.43e-132	0.302779	0.33	0.202	9.37e-128
CACNA2D3	4.43e-132	0.295119	0.201	0.095	1.71e-127
BNC2	4.56e-132	-0.382396	0.809	0.855	1.76e-127
TENM2	7.07e-132	0.345888	0.287	0.16	2.73e-127
MKNK1	1.54e-131	0.311432	0.637	0.494	5.94e-127
GPX3	7.96e-131	-0.362587	0.037	0.11	3.07e-126
DTNB	9.54e-130	0.319481	0.734	0.598	3.68e-125
CYTH4	9.62e-130	0.32537	0.451	0.312	3.71e-125
KCNMB1	1.57e-129	0.314746	0.444	0.3	6.06e-125
ANKRD22	6.1e-129	0.261809	0.172	0.074	2.35e-124
ROBO1	1.32e-128	0.346974	0.42	0.278	5.11e-124
MT-ATP6	5.64e-128	-0.65778	0.92	0.893	2.18e-123
ALOX15B	5.7e-128	-0.376843	0.121	0.226	2.2e-123
SORBS2	2.82e-127	0.274141	0.156	0.064	1.09e-122
CD14	6.76e-127	0.429571	0.523	0.386	2.61e-122
SDCBP	7.5e-127	-0.518601	0.41	0.513	2.9e-122
EPHA6	9.84e-127	0.277919	0.146	0.057	3.8e-122
MEG8	1.06e-126	0.301064	0.152	0.061	4.1e-122
LINGO2	2.3e-126	0.306033	0.167	0.072	8.87e-122
PPP6R2	2.34e-125	0.294924	0.632	0.494	9.02e-121
AGBL4	3.33e-125	0.300405	0.208	0.101	1.28e-120
CACNB2	5.47e-123	0.274909	0.223	0.114	2.11e-118
GRM5	1.33e-122	0.264763	0.154	0.064	5.15e-118
PCDH7	1.73e-122	0.287385	0.216	0.109	6.66e-118
DSE	5.76e-122	0.335302	0.491	0.352	2.22e-117
GPR133	7.83e-122	0.300105	0.173	0.078	3.02e-117
ZKSCAN1	1.19e-121	0.277078	0.467	0.326	4.61e-117
PID1	3.17e-120	0.296131	0.152	0.063	1.22e-115
CTSD	4.54e-120	-1.01035	0.441	0.523	1.75e-115
SLC24A2	5.88e-120	0.313087	0.406	0.274	2.27e-115
CACNA1D	1.11e-119	0.275157	0.655	0.496	4.27e-115
CNTN1	4.01e-119	0.302114	0.271	0.154	1.55e-114
MED13L	7.96e-119	-0.286456	0.949	0.946	3.07e-114
RP5-1043L13.1	9.96e-119	0.291745	0.685	0.53	3.84e-114
NRCAM	1.6e-118	0.28618	0.246	0.134	6.18e-114
HSPA5	7.42e-118	0.31742	0.374	0.243	2.86e-113
IRAK3	3.06e-117	-0.343839	0.708	0.768	1.18e-112
TNRC18	1.5e-116	0.289029	0.711	0.581	5.78e-112
C3	2.58e-116	0.261892	0.895	0.82	9.95e-112
TBC1D8	2.69e-116	0.336747	0.466	0.334	1.04e-111
TRERF1	1.6e-115	0.333279	0.445	0.309	6.18e-111
HLA-DQA1	1.77e-115	0.317532	0.363	0.236	6.84e-111
AL354822.1	1.66e-114	-0.412782	0.239	0.347	6.4e-110
TSC22D3	1.74e-114	-0.369729	0.183	0.291	6.71e-110
C22orf34	7.88e-114	0.331783	0.421	0.285	3.04e-109
TNS3	8.42e-114	0.28011	0.8	0.698	3.25e-109
IFNGR1	2.15e-113	-0.358031	0.788	0.81	8.3e-109
MAPK10	7.49e-113	0.265176	0.323	0.199	2.89e-108
SREBF2	9.4e-113	0.319661	0.41	0.281	3.63e-108
HCK	1.37e-112	0.287806	0.655	0.525	5.28e-108
CSTB	2.55e-112	-0.455746	0.191	0.296	9.86e-108
HP1BP3	3.29e-112	-0.338763	0.656	0.7	1.27e-107
UBA6-AS1	4.2e-112	0.284516	0.312	0.191	1.62e-107
PICALM	4.24e-112	-0.334476	0.945	0.937	1.64e-107
ERICH1	5.19e-112	0.281358	0.53	0.393	2e-107
MT-ND4L	5.23e-112	-0.464667	0.403	0.501	2.02e-107
C15orf26	5.43e-112	-0.296403	0.04	0.108	2.1e-107
CHCHD7	1.83e-111	0.315301	0.284	0.175	7.07e-107
CIRBP	1.87e-111	0.281396	0.452	0.318	7.21e-107
CERCAM	3.21e-110	0.314006	0.248	0.14	1.24e-105
NFATC2	3.78e-110	0.275116	0.768	0.647	1.46e-105
SGCZ	6.76e-110	0.318345	0.229	0.126	2.61e-105
NCAM2	8.49e-110	0.291791	0.49	0.357	3.27e-105
FAM105A	5.35e-109	0.281405	0.629	0.493	2.07e-104
PDIA3	1.43e-108	0.303071	0.46	0.329	5.52e-104
HS6ST3	1.68e-108	0.279259	0.182	0.089	6.5e-104
ITGAL	2.12e-108	0.259728	0.326	0.205	8.2e-104
GRB2	4.03e-108	0.27749	0.822	0.731	1.56e-103
KCNK13	4.15e-108	0.271089	0.597	0.448	1.6e-103
HLA-DRB5	8.2e-108	-0.459029	0.288	0.398	3.17e-103
CIITA	1.13e-107	0.30124	0.67	0.541	4.37e-103
ADAP2	9.21e-107	0.279718	0.601	0.477	3.55e-102
CLDN11	2.15e-106	0.283375	0.346	0.225	8.3e-102
HSPA1A	2.38e-106	0.510677	0.599	0.497	9.2e-102
CCND1	9.52e-106	0.269864	0.269	0.161	3.67e-101
N4BP2L2	2.27e-105	-0.286294	0.833	0.847	8.75e-101
LINC00854	6.12e-105	0.27876	0.285	0.175	2.36e-100
SUSD3	1.36e-104	0.259903	0.32	0.203	5.24e-100
FAM118A	1.33e-103	-0.312142	0.176	0.278	5.13e-99
SLC25A12	2.28e-103	0.261531	0.367	0.244	8.8e-99
MYRIP	1.1e-102	0.251019	0.182	0.092	4.26e-98
CDH18	1.98e-102	0.303783	0.186	0.095	7.66e-98
LRP8	2.35e-102	0.264432	0.201	0.106	9.07e-98
PHACTR1	6.36e-102	0.284427	0.431	0.302	2.46e-97
SLC7A6	1.16e-101	0.2602	0.449	0.323	4.5e-97
MAP1B	1.25e-101	0.2802	0.457	0.326	4.81e-97
RP11-115J16.1	5.34e-101	-0.348918	0.042	0.107	2.06e-96
KIAA1551	9.71e-101	-0.393714	0.423	0.514	3.75e-96
TANC2	4.01e-100	-0.361109	0.856	0.862	1.55e-95
LMO2	7.8e-100	0.28175	0.412	0.293	3.01e-95
CNTN5	2.22e-99	0.269655	0.18	0.091	8.56e-95
POLR2F	8.33e-99	0.263721	0.29	0.182	3.22e-94
ARHGAP25	9.5e-99	0.296673	0.72	0.604	3.67e-94
SLC38A2	2e-98	-0.348581	0.5	0.573	7.74e-94
SPOCK3	6.79e-98	0.258054	0.338	0.222	2.62e-93
TYMP	1.39e-97	0.284602	0.34	0.228	5.35e-93
LYZ	5.21e-97	-0.372441	0.06	0.131	2.01e-92
SNAP25	9.38e-97	0.281138	0.223	0.125	3.62e-92
PLIN2	2.61e-96	-0.368227	0.096	0.178	1.01e-91
PCM1	3.73e-96	-0.339917	0.688	0.729	1.44e-91
ASAH1	3.12e-95	-0.42569	0.665	0.699	1.2e-90
HLA-DRA	3.34e-95	0.359802	0.76	0.648	1.29e-90
CPVL	4.33e-95	-0.299372	0.738	0.77	1.67e-90
ATP6V1B2	6.79e-95	-0.350574	0.45	0.537	2.62e-90
LILRB1	7.45e-95	0.25936	0.409	0.29	2.88e-90
DPYD	7.61e-95	0.356276	0.87	0.814	2.94e-90
DUSP1	8.94e-95	0.447068	0.332	0.226	3.45e-90
SERPINB9	1.51e-94	0.358528	0.616	0.488	5.81e-90
EMR2	3.47e-93	0.300282	0.326	0.217	1.34e-88
RCSD1	3.62e-93	0.264189	0.808	0.712	1.4e-88
HLA-DRB1	4.23e-93	0.40869	0.692	0.591	1.63e-88
ETS2	1.08e-92	0.291627	0.564	0.44	4.16e-88
CD164	2.49e-92	-0.407378	0.362	0.445	9.6e-88
CHN2	3.81e-92	-0.31327	0.803	0.828	1.47e-87
ZDHHC14	4.64e-92	0.251875	0.628	0.503	1.79e-87
RNF13	5.49e-92	-0.320676	0.758	0.784	2.12e-87
PTPRN2	1.03e-91	0.265898	0.249	0.15	3.96e-87
FTL	5.44e-91	-1.1905	0.909	0.894	2.1e-86
ARHGAP20	1.09e-90	0.272392	0.253	0.152	4.2e-86
HLA-DPA1	3e-90	0.288962	0.623	0.498	1.16e-85
NIPBL	6.95e-90	-0.281193	0.842	0.86	2.68e-85
FCGBP	1.4e-89	0.341874	0.33	0.219	5.41e-85
MT-RNR2	1.68e-89	-0.558869	0.992	0.962	6.48e-85
CTC-575N7.1	1.91e-89	0.260982	0.177	0.091	7.36e-85
AIF1	2.28e-89	0.300069	0.431	0.312	8.79e-85
PRAM1	2.63e-89	0.257767	0.626	0.509	1.01e-84
FCHO2	5.64e-89	-0.415237	0.425	0.511	2.18e-84
TKT	3.35e-88	-0.431081	0.329	0.414	1.29e-83
RYR2	1.83e-87	0.250938	0.207	0.117	7.07e-83
SPON1	5.99e-86	0.285195	0.232	0.136	2.31e-81
EMP3	1.27e-85	-0.303786	0.101	0.18	4.88e-81
FLVCR2	2.01e-85	0.250706	0.227	0.134	7.76e-81
RTN1	7.55e-85	0.299745	0.288	0.187	2.92e-80
TUBA1A	1.52e-84	0.297283	0.389	0.278	5.87e-80
S100A4	1.74e-83	-0.415117	0.105	0.181	6.72e-79
TNFRSF1B	1.38e-82	0.286405	0.629	0.52	5.31e-78
MT-RNR1	1.22e-81	-0.738884	0.823	0.803	4.72e-77
RASGEF1B	2.8e-81	-0.39373	0.231	0.322	1.08e-76
IRF2BP2	2.44e-80	-0.32727	0.221	0.31	9.42e-76
CCDC40	5.22e-80	-0.310826	0.14	0.223	2.02e-75
PAPOLA	3.1e-79	-0.344772	0.518	0.577	1.19e-74
BTG2	1.05e-78	0.424036	0.365	0.273	4.06e-74
MT-CYB	1.21e-78	-0.641335	0.916	0.875	4.66e-74
HSP90AA1	2.41e-78	-0.62996	0.793	0.775	9.29e-74
MT-ND1	2.75e-78	-0.55248	0.76	0.757	1.06e-73
CFD	2.85e-78	-0.381905	0.127	0.204	1.1e-73
TGFBR1	8.72e-78	0.271812	0.818	0.746	3.37e-73
PRDM11	1.71e-77	0.252973	0.251	0.157	6.61e-73
ELL2	8.42e-77	-0.321186	0.766	0.799	3.25e-72
RGS16	3.89e-76	0.539571	0.206	0.124	1.5e-71
FMN1	3.85e-75	-0.402504	0.819	0.829	1.48e-70
ID2	6.07e-75	0.42904	0.303	0.211	2.34e-70
ZNF292	4.13e-74	-0.331208	0.668	0.703	1.6e-69
PNISR	5.89e-74	-0.307621	0.615	0.657	2.27e-69
CHORDC1	8.11e-74	-0.396891	0.284	0.362	3.13e-69
SORT1	1.57e-72	-0.302652	0.676	0.707	6.06e-68
UBE2D2	9.17e-72	0.254731	0.583	0.474	3.54e-67
RP11-114N19.3	1.79e-71	-0.346621	0.241	0.328	6.9e-67
S100A6	4.98e-71	-0.530222	0.149	0.224	1.92e-66
BNIP3L	5.47e-71	-0.363467	0.473	0.537	2.11e-66
PHF3	1.42e-70	-0.31377	0.502	0.566	5.49e-66
KLHL6	3.12e-70	-0.324349	0.402	0.484	1.2e-65
MSR1	4.27e-70	-0.347983	0.549	0.609	1.65e-65
DDX5	5.25e-69	-0.289545	0.788	0.805	2.03e-64
CDKN1A	1.18e-68	0.337555	0.177	0.104	4.55e-64
TNS1	1.67e-68	-0.339351	0.096	0.162	6.43e-64
DOC2A	8.11e-67	-0.272163	0.124	0.196	3.13e-62
FAM110B	8.5e-67	0.276838	0.293	0.203	3.28e-62
FXYD5	9.64e-67	-0.325299	0.237	0.317	3.72e-62
BROX	1.06e-66	-0.292634	0.272	0.355	4.09e-62
GAB1	1.83e-66	-0.348508	0.588	0.637	7.07e-62
SAT1	1.87e-66	0.352552	0.883	0.829	7.22e-62
CEBPB	2.04e-66	-0.365651	0.329	0.407	7.88e-62
MCF2L2	2.95e-65	0.259714	0.46	0.358	1.14e-60
LY6E	3.56e-65	-0.312775	0.056	0.11	1.38e-60
YPEL3	3.92e-65	-0.301144	0.29	0.37	1.51e-60
PPP3CA	2.23e-64	-0.315007	0.713	0.741	8.61e-60
PPIB	4.47e-64	0.254741	0.356	0.266	1.72e-59
ZFP36	4.87e-64	0.303505	0.262	0.182	1.88e-59
PTGDS	1.26e-63	0.450662	0.624	0.515	4.86e-59
ANKRD10	2.08e-63	-0.308073	0.51	0.566	8.03e-59
SEPP1	2.48e-63	-0.297191	0.22	0.299	9.59e-59
TBC1D16	8.41e-63	-0.379804	0.399	0.47	3.25e-58
SNCA	2.37e-62	-0.359109	0.52	0.582	9.17e-58
NEB	1.25e-61	-0.292732	0.107	0.172	4.83e-57
FKBP4	4.09e-61	-0.282788	0.103	0.166	1.58e-56
RPS19	9.69e-60	-0.511957	0.806	0.775	3.74e-55
IMMP2L	1.05e-59	-0.330806	0.752	0.778	4.04e-55
CEBPA	1.13e-59	-0.325701	0.289	0.363	4.38e-55
CMKLR1	1.11e-58	0.255305	0.524	0.429	4.29e-54
TXN	2.85e-58	-0.360907	0.105	0.167	1.1e-53
HLA-DQB1	3.66e-58	0.283183	0.295	0.215	1.41e-53
CREBRF	1.72e-56	-0.304074	0.369	0.44	6.65e-52
ATP2C1	3.24e-56	-0.303703	0.752	0.767	1.25e-51
SF3B1	4.28e-55	-0.276113	0.437	0.499	1.65e-50
SQSTM1	5.93e-55	-0.407172	0.388	0.446	2.29e-50
SIGLEC8	1.33e-54	-0.283611	0.328	0.402	5.15e-50
ZDHHC2	1.93e-54	-0.279489	0.301	0.376	7.44e-50
IER2	2e-54	0.256877	0.157	0.096	7.73e-50
MT-CO1	2.92e-54	-0.454255	0.861	0.821	1.13e-49
LGALS1	6.1e-54	-0.467279	0.229	0.295	2.36e-49
TNPO1	1.12e-53	-0.300135	0.565	0.608	4.31e-49
HNRNPH3	1.23e-53	-0.257831	0.37	0.439	4.73e-49
HSPB1	1.27e-53	-0.377423	0.316	0.383	4.9e-49
PTGES3	1.88e-53	-0.344705	0.545	0.575	7.25e-49
TMEM66	2.87e-53	-0.30571	0.537	0.572	1.11e-48
RNASE6	1.14e-52	-0.256089	0.147	0.211	4.39e-48
HSD17B4	1.21e-52	-0.420843	0.395	0.45	4.66e-48
BBX	3e-52	-0.285384	0.591	0.636	1.16e-47
MXD4	4.28e-52	-0.296906	0.371	0.434	1.65e-47
HS3ST4	1.99e-51	-0.25367	0.892	0.862	7.68e-47
SNX27	2.26e-51	-0.285139	0.402	0.465	8.73e-47
MT-ND5	3.38e-51	-0.391504	0.607	0.628	1.3e-46
IGF1R	4.3e-51	-0.318421	0.363	0.433	1.66e-46
RICTOR	7.54e-51	-0.263463	0.638	0.672	2.91e-46
CD69	5.66e-50	0.390364	0.156	0.097	2.18e-45
GPX4	1.35e-49	-0.427409	0.32	0.378	5.2e-45
IER3	1.5e-49	0.304558	0.251	0.182	5.8e-45
STAG2	4.25e-49	-0.263043	0.554	0.597	1.64e-44
CSGALNACT1	4.41e-49	-0.284129	0.834	0.842	1.7e-44
PLA2G7	4.54e-49	-0.358353	0.249	0.314	1.75e-44
ARRB2	5.69e-49	-0.253813	0.573	0.605	2.19e-44
PDGFC	1.73e-48	-0.329005	0.42	0.483	6.66e-44
RPL38	2.15e-48	-0.398779	0.464	0.509	8.28e-44
NFKBIA	3.17e-48	-0.302944	0.308	0.374	1.22e-43
EFCAB13	6.01e-48	-0.330259	0.299	0.361	2.32e-43
CTSS	1.3e-47	-0.401773	0.635	0.64	5.03e-43
CALCOCO2	1.77e-47	-0.257388	0.268	0.337	6.82e-43
RALGAPA2	2.33e-47	-0.283468	0.64	0.666	8.98e-43
MT2A	6.68e-47	-0.46852	0.322	0.381	2.58e-42
UTRN	1.01e-46	-0.258103	0.697	0.719	3.91e-42
RP11-305L7.3	1.05e-46	-0.300231	0.344	0.413	4.04e-42
FOS	1.86e-46	0.340533	0.273	0.203	7.19e-42
FNDC3A	2.21e-46	-0.270891	0.676	0.695	8.52e-42
AF127936.7	3.2e-46	-0.25104	0.098	0.151	1.24e-41
CREG1	5.56e-45	-0.332776	0.368	0.421	2.15e-40
OAZ1	1.12e-44	-0.374882	0.451	0.489	4.34e-40
ZBTB1	1.49e-44	-0.288417	0.374	0.434	5.76e-40
ATF7IP	2.61e-44	-0.282994	0.59	0.629	1.01e-39
PHIP	1.67e-43	-0.250002	0.665	0.69	6.43e-39
TAX1BP1	3.68e-43	-0.254453	0.516	0.557	1.42e-38
CHPT1	2.92e-42	-0.281107	0.421	0.474	1.13e-37
PTPRM	3.87e-42	-0.331945	0.446	0.497	1.49e-37
ZCCHC6	2.08e-41	-0.320393	0.454	0.501	8.03e-37
LCP1	4.22e-41	-0.279951	0.434	0.482	1.63e-36
RP11-152P17.2	7.66e-41	-0.529466	0.16	0.216	2.96e-36
DUSP10	1.11e-40	-0.252727	0.185	0.244	4.29e-36
GRN	1.91e-40	-0.420988	0.363	0.409	7.37e-36
PTPRG	2.34e-40	-0.797685	0.27	0.314	9.03e-36
BRI3	2.43e-40	-0.42111	0.429	0.466	9.39e-36
NRIP1	2.92e-40	-0.28371	0.774	0.775	1.13e-35
AKR1B1	3.25e-40	-0.293447	0.242	0.3	1.25e-35
FER	3.53e-40	-0.251233	0.785	0.783	1.36e-35
C1QC	1.55e-39	0.279433	0.701	0.631	5.99e-35
KLHL24	3.26e-39	-0.258414	0.434	0.486	1.26e-34
RP11-106M3.2	2.02e-38	-0.393278	0.441	0.483	7.79e-34
ATG4C	2.7e-37	-0.255818	0.496	0.539	1.04e-32
HERC4	2.72e-37	-0.259198	0.705	0.713	1.05e-32
SERF2	2.76e-37	-0.378261	0.544	0.559	1.07e-32
COL4A3BP	8.21e-37	-0.264852	0.538	0.572	3.17e-32
ANXA5	8.81e-37	-0.253621	0.36	0.41	3.4e-32
IL6ST	9.05e-37	-0.265133	0.789	0.767	3.49e-32
KANSL1L	3.73e-36	-0.28651	0.497	0.537	1.44e-31
CRYAB	1.26e-35	-0.250439	0.438	0.482	4.86e-31
TPP1	1.71e-34	-0.252201	0.237	0.29	6.59e-30
TPT1	2.3e-34	-0.321597	0.743	0.727	8.88e-30
CAPG	1.62e-33	-0.341582	0.304	0.354	6.27e-29
SCIN	4.13e-33	0.251601	0.675	0.613	1.59e-28
PPARG	9.95e-33	-0.295573	0.364	0.416	3.84e-28
ESRRG	1.24e-32	-0.479372	0.221	0.264	4.78e-28
RTTN	3.53e-32	-0.423107	0.507	0.544	1.36e-27
AC009784.3	4.41e-32	-0.307211	0.141	0.187	1.7e-27
PDK1	4.93e-32	-0.263631	0.211	0.262	1.9e-27
KDM3A	7e-32	-0.254357	0.311	0.362	2.7e-27
EEF2	9.59e-32	-0.277064	0.37	0.413	3.7e-27
GSTP1	2.99e-31	-0.316425	0.28	0.328	1.15e-26
LYPLAL1	1.52e-30	-0.255293	0.363	0.41	5.85e-26
GPR183	8.21e-30	0.38045	0.296	0.239	3.17e-25
ST13	1.43e-29	-0.296019	0.339	0.38	5.53e-25
CD81	3.36e-29	-0.358717	0.652	0.644	1.3e-24
RPS27	1.42e-28	-0.445555	0.577	0.578	5.46e-24
HSP90AB1	1.1e-27	-0.53674	0.62	0.606	4.26e-23
CD83	9.4e-27	0.255364	0.213	0.163	3.63e-22
HSPH1	1.13e-26	-0.446542	0.407	0.426	4.35e-22
APOE	1.24e-26	-0.853147	0.877	0.84	4.77e-22
MYO1D	1.36e-26	-0.320754	0.288	0.33	5.24e-22
CD163	2.17e-26	-0.388264	0.288	0.33	8.39e-22
HIF1A-AS2	7.34e-26	-0.401367	0.271	0.317	2.83e-21
MERTK	1.32e-25	-0.255576	0.591	0.619	5.08e-21
RN7SK	1.39e-24	-0.356449	0.233	0.267	5.37e-20
MT3	3.36e-24	-0.250358	0.443	0.475	1.3e-19
VWC2	3.6e-24	-0.261117	0.07	0.101	1.39e-19
STARD13	6.81e-24	-0.370247	0.523	0.544	2.63e-19
MT-CO2	9.82e-24	-0.577881	0.962	0.914	3.79e-19
SNX3	1.35e-23	-0.256304	0.368	0.402	5.23e-19
PSAP	1.58e-23	-0.352693	0.815	0.784	6.1e-19
GRID2	1.63e-23	-0.492167	0.521	0.53	6.29e-19
SH3PXD2B	2.77e-23	-0.268369	0.204	0.245	1.07e-18
ZHX2	4.27e-23	-0.265326	0.331	0.37	1.65e-18
RP11-707P17.1	5.4e-22	-0.308925	0.317	0.358	2.08e-17
ACTB	8.65e-22	0.32149	0.773	0.725	3.34e-17
PPAP2B	9.54e-22	-0.387819	0.088	0.119	3.68e-17
RPL13	4.08e-21	-0.375853	0.784	0.751	1.57e-16
TMSB4X	6.67e-21	-0.279843	0.813	0.782	2.57e-16
RPL35	1.49e-19	-0.343176	0.578	0.573	5.76e-15
ZC3H12C	1.77e-19	-0.277661	0.271	0.307	6.83e-15
RPS20	1.2e-18	-0.297383	0.458	0.476	4.62e-14
RPL28	5.03e-18	-0.312159	0.725	0.707	1.94e-13
RPS11	3.4e-17	-0.274608	0.547	0.545	1.31e-12
DNAJA1	7.87e-16	-0.286416	0.351	0.371	3.04e-11
APOC1	9.02e-16	-0.557717	0.606	0.586	3.48e-11
UBA52	2.21e-15	-0.251182	0.474	0.486	8.52e-11
EIF1	8e-15	-0.285769	0.574	0.566	3.09e-10
IFI44L	9.4e-15	-0.293755	0.221	0.251	3.63e-10
RPL36	1.2e-14	-0.32094	0.522	0.522	4.63e-10
RPS15	2.29e-14	-0.311754	0.641	0.619	8.84e-10
RPL32	4.37e-14	-0.269727	0.535	0.538	1.68e-09
RPL27A	6.75e-14	-0.283437	0.468	0.473	2.6e-09
RPS5	8.26e-14	-0.289265	0.409	0.423	3.19e-09
RGL1	1.57e-11	-0.316229	0.257	0.277	6.07e-07
RPS28	2.41e-11	-0.412856	0.673	0.642	9.3e-07
RPS29	8.88e-11	-0.269	0.361	0.378	3.43e-06
RPS26	3.61e-09	-0.274181	0.324	0.338	0.000139166
RPL8	1.31e-08	-0.260065	0.56	0.546	0.000505163
RPS18	1.04e-07	-0.271963	0.534	0.516	0.00400075
RPL18A	1.8e-07	-0.284069	0.466	0.459	0.00696
CHCHD6	2.16e-07	-0.263855	0.227	0.242	0.00834809
RPLP1	1.26e-06	-0.259856	0.757	0.711	0.0484858
CPM	4.5e-06	-0.337764	0.57	0.552	0.173673
GBE1	1.95e-05	-0.250018	0.403	0.404	0.752394
MT-CO3	0.00627822	-0.323853	0.927	0.862	1
GLDN	0.03762	-0.285786	0.704	0.641	1
ZNF804A	0.100364	-0.270009	0.37	0.354	1
INPP4B	0.132492	-0.30274	0.233	0.227	1
HIST1H2AC	0.454246	0.251516	0.612	0.628	1
